# A systematic review and meta-analysis of risk factors for *Leishmania* infection in dogs in Europe

**DOI:** 10.64898/2026.08.03.742436

**Authors:** Erlend I. F. Fossen, Carla Maia, Kristin Aunan

## Abstract

**Background:** Identifying risk factors for *Leishmania* infection in dogs is essential for understanding disease epidemiology and informing control and targeted prevention. This systematic review and meta-analysis examined these risk factors across endemic and non-endemic regions of Europe.

**Methods:** Inclusion criteria included studies that quantified the association between *Leishmania* infection (both asymptomatic infection and canine leishmaniosis) and risk factors among European dogs. Non-peer reviewed grey literature and studies that focus only on prevention were excluded. The search included all records indexed in PubMed up to 17^th^ March 2026. Risk of bias was assessed using the ROBINS-E tool. Random-effects multilevel models were used for meta-analysis, and sensitivity analyses were conducted to assess robustness.

**Results:** Of the 46 studies included, 94% were cross-sectional and 76% assessed seroprevalence. Studies were primarily conducted in Southern Europe (Spain 35%, Portugal 17%, Italy 17%, and Greece 11%). There was considerable evidence of an association between increasing age and infection (OR = 1.15 [95% CI: 1.10, 1.21] per year). Five additional factors showed some evidence of association: male sex (OR = 1.17 [1.01, 1.36]), higher body weight (OR = 1.06 [1.02, 1.09] per kg), outdoor housing (OR = 1.84 [1.26, 2.69]), outdoor sleeping (OR = 2.50 [1.52, 4.09]), and neuter status showing higher odds in neutered dogs (OR = 2.22 [1.37, 3.61]). Other potential risk factors, with weak or no clear evidence, included fur length, coat color, breed, utilization (e.g. pet or hunting), urbanicity, care setting, clinical signs, cohabitation, co-infection, sand fly density, land cover, home features, owner perception and knowledge of the disease, travel history and origin of dog, and area-level socioeconomic deprivation. Over 75% of analytical units were assessed as having a high risk of bias, with the remaining assessed as moderate risk. Inadequate handling of confounders was the primary source of bias risk.

**Conclusions:** The results highlight key risk factors to consider in future research and for improving prevention and disease control, with most identified factors likely acting as proxies of exposure to sand fly bites. Future studies should ensure adequate control for confounding, while causal inference would be strengthened by conducting longitudinal cohort studies.
