## Additional file 3 for "A systematic review and meta-analysis of risk factors for *Leishmania* infection in dogs in Europe"

### Sheet: Data
PMID	Author	Year	study_id	substudy_id	Country	Region	Study_design	Diagnostic_test	Disease_type	N_total	N_positive	Confounders	Included in meta-analysis?	Sub-study group
36422332	Almeida M, Maia C, Cristóvão JM, Morgado C, Barbosa I, Ibars RF, Campino L, Gonçalves L, Cortes S.	2022	Almeida 2022	Almeida 2022	Portugal	All	Cross-sectional	DAT	Seroprevalence	1860	217	Yes	Yes
19486495	Alonso F, Giménez Font P, Manchón M, Ruiz de Ybáñez R, Segovia M, Berriatua E.	2010	Alonso 2010	Alonso 2010	Spain	Municipality of Crevillente (Alicante)	Cross-sectional	ELISA	Seroprevalence	807	155	Yes	Yes
7672069	Amela C, Mendez I, Torcal JM, Medina G, Pachón I, Cañavate C, Alvar J.	1995	Amela 1995	Amela 1995	Spain	Madrid (Autonomous Region)	Cross-sectional	IFAT	Seroprevalence	591	31	No	Yes
15604485	Amusategui I, Sainz A, Aguirre E, Tesouro MA.	2004	Amusategui 2004	Amusategui 2004	Spain	Northwestern Spain	Cross-sectional	IFAT	Seroprevalence	479	18	No	Yes
36878629	Apostolidis KN, Chatzis MK, Kasabalis D, Mataragka A, Ikonomopoulos J, Skampardonis V, Athanasiou LV, Mylonakis ME, Leontides LS, Saridomichelakis MN.	2023	Apostolidis 2023	Apostolidis 2023	Greece	NA	Cross-sectional	PCR	Active infection (asymptomatic) AND active symptomatic infection (CanL present)	111	93 (52 unsymptomatic but infected, 41 with CanL symptoms)	Yes	Yes
22366671	Athanasiou LV, Kontos VI, Saridomichelakis MN, Rallis TS, Diakou A.	2012	Athanasiou 2012	Athanasiou 2012	Greece	Greek mainland	Cross-sectional	IFAT; ELISA	Seroprevalence	2620	511	No	Yes
23022112	Ballart C, Alcover MM, Picado A, Nieto J, Castillejo S, Portús M, Gállego M.	2013	Ballart 2013	Ballart 2013	Spain	Lleida, Catalonia	Cross-sectional	IFAT; ELISA; Western blot; ICF (dogs were considered seropositive if they tested positive on at least 2 of the methods)	Seroprevalence	145	48	Yes	Yes
15110400	Cardoso L, Rodrigues M, Santos H, Schoone GJ, Carreta P, Varejão E, van Benthem B, Afonso MO, Alves-Pires C, Semião-Santos SJ, Rodrigues J, Schallig HD.	2004	Cardoso 2004	Cardoso 2004	Portugal	Alijo (Alto Douro)	Cross-sectional	DAT	Seroprevalence	1540	288	Yes	Yes
22452990	Cardoso L, Mendão C, Madeira de Carvalho L.	2012	Cardoso 2012	Cardoso 2012	Portugal	All	Cross-sectional	ELISA	Seroprevalence	628	158	Yes	Yes
23888415	Cassini R, Signorini M, Frangipane di Regalbono A, Natale A, Montarsi F, Zanaica M, Brichese M, Simonato G, Borgato S, Babiker A, Pietrobelli M.	2013	Cassini 2013	Cassini 2013_sub1	Italy	Southern Colli Euganei (northern italy)	Cross-sectional	IFAT	Seroprevalence	449	31	Yes	Yes	Years 2006-2007
23888415	Cassini R, Signorini M, Frangipane di Regalbono A, Natale A, Montarsi F, Zanaica M, Brichese M, Simonato G, Borgato S, Babiker A, Pietrobelli M.	2013	Cassini 2013	Cassini 2013_sub2	Italy	Calaone (northern italy)	Cross-sectional	IFAT	Seroprevalence	63	13	No	Yes	Year 2010
32746875	Cazan CD, Ionică AM, Matei IA, D'Amico G, Muñoz C, Berriatua E, Dumitrache MO.	2020	Cazan 2020	Cazan 2020	Romania	Arges County (South-Central)	Cross-sectional	PCR; rapid ELISA; indirect ELISA	Active infection (asymptomatic); Seroprevalence tested but 0 seropositivity	149	30	No	Yes
39550892	Checa R, Sánchez-Vizcaíno F, Miró G, Pinchbeck G, Jones H, Noble PJ, Radford AD.	2025	Checa 2025	Checa 2025_sub1	UK	All	Multiple retrospective cross-sectional studies	PCR; ELISA; IFAT	Active infection AND seroprevalence combined	24236	8555	No	Yes	Cross-sectional
39550892	Checa R, Sánchez-Vizcaíno F, Miró G, Pinchbeck G, Jones H, Noble PJ, Radford AD.	2025	Checa 2025	Checa 2025_sub2	UK	All	Retrospective case-control	Microscopy; Serology; PCR	Confirmed CanL cases	2206	368	Yes	Yes	Case-control
30511917	Colella V, Hodžić A, Iatta R, Baneth G, Alić A, Otranto D.	2019	Colella 2019	Colella 2019_sub1	Bosnia and Herzegovina	All	Cross-sectional	IFAT	Seroprevalence	180	30	No	Yes	Seroprevalence
30511917	Colella V, Hodžić A, Iatta R, Baneth G, Alić A, Otranto D.	2019	Colella 2019	Colella 2019_sub2	Bosnia and Herzegovina	All	Cross-sectional	PCR	Active infection	408	12	No	Yes	Active infection
35766324	Colella V, Huggins L, Hodžić A, Galon C, Traub R, Alić A, Iatta R, Halos L, Otranto D, Vayssier-Taussat M, Moutailler S.	2022	Colella 2022	Colella 2022	Bosnia and Herzegovina	All	Cross-sectional	PCR	Active infection	408	74	Yes	No, but included in narrative synthesis
22575278	Cortes S, Vaz Y, Neves R, Maia C, Cardoso L, Campino L.	2012	Cortes 2012	Cortes 2012	Portugal	All (mainland)	Cross-sectional	DAT	Seroprevalence	3974	233	Yes	Yes
12079736	Cringoli G, Rinaldi L, Capuano F, Baldi L, Veneziano V, Capelli G.	2002	Cringoli 2002	Cringoli 2002	Italy	Campania (southern italy)	Cross-sectional	IFAT	Seroprevalence	1058	222	Yes	Yes
32522246	Díaz-Regañón D, Roura X, Suárez ML, León M, Sainz Á.	2020	Díaz-Regañón 2020	Díaz-Regañón 2020	Spain	Northern regions (galicia, asturias, cantabria, basque country, navarra, aragon, catalonia)	Cross-sectional	ELISA (SNAP Leishmania)	Seroprevalence	556	50	No	Yes
1437274	Dye C, Killick-Kendrick R, Vitutia MM, Walton R, Killick-Kendrick M, Harith AE, Guy MW, Cañavate MC, Hasibeder G.	1992	Dye 1992	Dye 1992	Malta	Gozo (small island, Qala and Zebbug villages)	Cross-sectional	DAT, ELISA, IFAT	Seroprevalence	193	NA	No	No, too high potential bias
30231901	Foglia Manzillo V, Gizzarelli M, Vitale F, Montagnaro S, Torina A, Sotera S, Oliva G.	2018	Foglia 2018	Foglia 2018	Italy	Lampedusa island	Cross-sectional	IFAT	Seroprevalence	176	116	No	No, but included in narrative synthesis
32317026	Gálvez R, Montoya A, Cruz I, Fernández C, Martín O, Checa R, Chicharro C, Migueláñez S, Marino V, Miró G.	2020	Gálvez 2020	Gálvez 2020	Spain	All	Cross-sectional	IFAT	Seroprevalence	1739	176	No	Yes
20031330	Gálvez R, Miró G, Descalzo MA, Nieto J, Dado D, Martín O, Cubero E, Molina R.	2010	Gálvez 2010	Gálvez 2010	Spain	Madrid (Autonomous Region)	Cross-sectional	IFAT	Seroprevalence	1076	87	Yes	Yes
22180796	Giorgobiani E, Chitadze N, Chanturya G, Grdzelidze M, Jochim RC, Machablishvili A, Tushishvili T, Zedginidze Y, Manjgaladze MK, Iashvili N, Makharadze MP, Zakaraya T, Kikaleishvili K, Markhvashvili I, Badashvili G, Daraselia T, Fay MP, Kamhawi S, Sacks D.	2011	Giorgobiani 2011	Giorgobiani 2011	Georgia	Tbilisi (capital of georgia)	Cross-sectional	ICT	Seroprevalence	1306	217	No	Yes
26743595	Goyena E, Pérez-Cutillas P, Chitimia L, Risueño J, García-Martínez JD, Bernal LJ, Berriatua E.	2016	Goyena 2016	Goyena 2016	Spain	Murcia region (south-east spain)	Cross-sectional	ELISA (two different tests - counted as positive if positive to either or both tests)	Seroprevalence	800	147	Yes	Yes
38530209	Hide M, Michel G, Legueult K, Pin R, Leonard S, Simon L, Bañuls AL, Delaunay P, Marty P, Pomares C.	2024	Hide 2024	Hide 2024	France	Southeast	Cross-sectional	PCR, ELISA (considered infected if positive on either or both)	Asymptomatic infection (resident in leish endemic area, with no reported signs of disease, and a positive serology or molecular test)	607	156	No	Yes
32493470	Kostopoulou D, Gizzarelli M, Ligda P, Foglia Manzillo V, Saratsi K, Montagnaro S, Schunack B, Boegel A, Pollmeier M, Oliva G, Sotiraki S.	2020	Kostopoulou 2020	Kostopoulou 2020	Greece	Greek islands in the Ionian and Aegean seas	Cross-sectional	Rapid Immuno Migration (RIM) test, ELISA if positive on RIM test [but only RIM results are shown]	Seroprevalence	1154	176	Yes	Yes
25886525	Maia C, Almeida B, Coimbra M, Fernandes MC, Cristóvão JM, Ramos C, Martins Â, Martinho F, Silva P, Neves N, Nunes M, Vieira ML, Cardoso L, Campino L.	2015	Maia 2015a	Maia 2015a	Portugal	Southern portugal (lisbon, setubal, faro)	Cross-sectional	PCR	Active infection	1010	11	No	Yes
25890353	Maia C, Coimbra M, Ramos C, Cristóvão JM, Cardoso L, Campino L.	2015	Maia 2015b	Maia 2015b	Portugal	Algarve region (southern portugal)	Cross-sectional	DAT	Seroprevalence	170	31	No	Yes
32312325	Maia C, Cristóvão J, Pereira A, Kostalova T, Lestinova T, Sumova P, Volf P, Campino L.	2020	Maia 2020	Maia 2020_sub1	Portugal	Lisbon and Setubal district (metroplitan lisbon region)	Cross-sectional	ELISA	Seroprevalence	208	26	No	Yes	ELISA, P1 (start of sandfly season)
32312325	Maia C, Cristóvão J, Pereira A, Kostalova T, Lestinova T, Sumova P, Volf P, Campino L.	2020	Maia 2020	Maia 2020_sub2	Portugal	Lisbon and Setubal district (metroplitan lisbon region)	Cross-sectional	ELISA	Seroprevalence	208	29	No	Yes	ELISA, P2 (end of sandfly season)
32312325	Maia C, Cristóvão J, Pereira A, Kostalova T, Lestinova T, Sumova P, Volf P, Campino L.	2020	Maia 2020	Maia 2020_sub3	Portugal	Lisbon and Setubal district (metroplitan lisbon region)	Cross-sectional	IFAT	Seroprevalence	208	14	No	Yes	IFAT, P1 (start of sandfly season)
32312325	Maia C, Cristóvão J, Pereira A, Kostalova T, Lestinova T, Sumova P, Volf P, Campino L.	2020	Maia 2020	Maia 2020_sub4	Portugal	Lisbon and Setubal district (metroplitan lisbon region)	Cross-sectional	IFAT	Seroprevalence	208	20	No	Yes	IFAT, P2 (end of sandfly season)
32312325	Maia C, Cristóvão J, Pereira A, Kostalova T, Lestinova T, Sumova P, Volf P, Campino L.	2020	Maia 2020	Maia 2020_sub5	Portugal	Lisbon and Setubal district (metroplitan lisbon region)	Cross-sectional	PCR	Active infection	208	85	No	Yes	Peripheral blood PCR, P1 (start of sandfly season)
32312325	Maia C, Cristóvão J, Pereira A, Kostalova T, Lestinova T, Sumova P, Volf P, Campino L.	2020	Maia 2020	Maia 2020_sub6	Portugal	Lisbon and Setubal district (metroplitan lisbon region)	Cross-sectional	PCR	Active infection	208	46	No	Yes	Peripheral blood PCR, P2 (end of sandfly season)
32312325	Maia C, Cristóvão J, Pereira A, Kostalova T, Lestinova T, Sumova P, Volf P, Campino L.	2020	Maia 2020	Maia 2020_sub7	Portugal	Lisbon and Setubal district (metroplitan lisbon region)	Cross-sectional	PCR	Active infection	208	72	No	Yes	Conjunctival swab PCR, P2 (end of sandfly season)
19402973	Martín-Sánchez J, Morales-Yuste M, Acedo-Sánchez C, Barón S, Díaz V, Morillas-Márquez F.	2009	Martín-Sánchez 2009	Martín-Sánchez 2009	Spain	Alpujarras (southeastern spain)	Cross-sectional	IFAT	Seroprevalence	439	57	Yes	Yes
22452948	Miró G, Checa R, Montoya A, Hernández L, Dado D, Gálvez R.	2012	Miró 2012	Miró 2012	Spain	Cantabrian coast (northern Spain) and Orense	Cross-sectional	IFAT	Seroprevalence	418	46	No	Yes
23607428	Miró G, Montoya A, Roura X, Gálvez R, Sainz A.	2013	Miró 2013	Miró 2013	Spain	Seven different ecoepidemiological regions of Spain (south, souteast, east, central, northwest, north, northeast)	Cross-sectional	ELISA	Seroprevalence	995	156	No	Yes
28446214	Miró G, Müller A, Montoya A, Checa R, Marino V, Marino E, Fuster F, Escacena C, Descalzo MA, Gálvez R.	2017	Miró 2017	Miró 2017_sub1	Spain	Madrid (Autonomous Region)	Cross-sectional over multiple years	IFAT	Seroprevalence	2123	116	No	No, but included in narrative synthesis	Stray dogs
28446214	Miró G, Müller A, Montoya A, Checa R, Marino V, Marino E, Fuster F, Escacena C, Descalzo MA, Gálvez R.	2017	Miró 2017	Miró 2017_sub2	Spain	Madrid (Autonomous Region)	Cross-sectional over multiple years	IFAT	Seroprevalence	3094	54	No	No, but included in narrative synthesis	Owned dogs
28446214	Miró G, Müller A, Montoya A, Checa R, Marino V, Marino E, Fuster F, Escacena C, Descalzo MA, Gálvez R.	2017	Miró 2017	Miró 2017_sub3	Spain	Madrid (Autonomous Region)	Cross-sectional over multiple years	IFAT	Seroprevalence	5217	170	No	No, but included in narrative synthesis	Comparison of stray vs owned dog
35422058	Müller A, Montoya A, Escacena C, de la Cruz M, Junco A, Iriso A, Marino E, Fúster F, Miró G.	2022	Müller 2022	Müller 2022	Spain	Madrid (Autonomous Region)	Cross-sectional over multiple years	IFAT	Seroprevalence	3225	198	No	Yes
15603841	Papadopoulou C, Kostoula A, Dimitriou D, Panagiou A, Bobojianni C, Antoniades G.	2005	Papadopoulou 2005	Papadopoulou 2005	Greece	Epirus region (Northwestern Greece)	Cross-sectional over multiple years	IFAT	Seroprevalence	1550	452	No	No, but included in narrative synthesis
16907963	Paradies P, Capelli G, Cafarchia C, de Caprariis D, Sasanelli M, Otranto D.	2006	Paradies 2006	Paradies 2006_sub1	Italy	Two sites in the Apulia region of southern Italy	Cross-sectional	IFAT	Seroprevalence	303	57	No	No, but included in narrative synthesis	Prevalence
16907963	Paradies P, Capelli G, Cafarchia C, de Caprariis D, Sasanelli M, Otranto D.	2006	Paradies 2006	Paradies 2006_sub2	Italy	Two sites in the Apulia region of southern Italy	Longitudinal with 1 year followup	IFAT	Incidence (new cases)	168	16	No	No, but included in narrative synthesis	Incidence
34938795	Pérez Pérez P, Rodríguez-Escolar I, Carretón E, Sánchez Agudo JÁ, Lorenzo-Morales J, Montoya-Alonso JA, Morchón R.	2021	Pérez Pérez 2021	Pérez Pérez 2021	Spain	Autonomous community of Castilla y León (North-center spain)	Cross-sectional	ICT	Seroprevalence	1475	68	No	Yes
33395452	Rombolà P, Barlozzari G, Carvelli A, Scarpulla M, Iacoponi F, Macrì G.	2021	Rombolà 2021	Rombolà 2021	Italy	Lazio region	Cross-sectional	IFAT	Seroprevalence	13292	1098	Yes	Yes
31018407	Schüle C, Rehbein S, Shukullari E, Rapti D, Reese S, Silaghi C.	2015	Schüle 2015	Schüle 2015	Albania	All	Cross-sectional	IFAT	Seroprevalence	117	14	No	Yes
21741348	Sousa S, Lopes AP, Cardoso L, Silvestre R, Schallig H, Reed SG, Cordeiro da Silva A.	2011	Sousa 2011	Sousa 2011	Portugal	northeastern Portugal	Cross-sectional	DAT, ELISA (5 tests) [positive if + on 3 or more tests]	Seroprevalence	654	139	Yes	Yes
34578159	Symeonidou I, Angelou A, Theodoridis A, Sioutas G, Papadopoulos E.	2021	Symeonidou 2021	Symeonidou 2021	Greece	All	Cross-sectional	ICT	Seroprevalence	1265	175	Yes	Yes
33205238	Tamponi C, Scarpa F, Carta S, Knoll S, Sanna D, Gai C, Pipia AP, Dessì G, Casu M, Varcasia A, Scala A.	2021	Tamponi 2021	Tamponi 2021_sub1	Italy	Sardinia	Cross-sectional over multiple years	IFAT	Seroprevalence	1147	177	No	Yes	All infected dogs
33205238	Tamponi C, Scarpa F, Carta S, Knoll S, Sanna D, Gai C, Pipia AP, Dessì G, Casu M, Varcasia A, Scala A.	2021	Tamponi 2021	Tamponi 2021_sub2	Italy	Sardinia	Cross-sectional over multiple years	IFAT	Seroprevalence	812	86	Yes	Yes	Infected kennel dogs
33205238	Tamponi C, Scarpa F, Carta S, Knoll S, Sanna D, Gai C, Pipia AP, Dessì G, Casu M, Varcasia A, Scala A.	2021	Tamponi 2021	Tamponi 2021_sub3	Italy	Sardinia	Cross-sectional over multiple years	IFAT	Seroprevalence	335	91	Yes	Yes	Infected owned dogs
33205238	Tamponi C, Scarpa F, Carta S, Knoll S, Sanna D, Gai C, Pipia AP, Dessì G, Casu M, Varcasia A, Scala A.	2021	Tamponi 2021	Tamponi 2021_sub4	Italy	Sardinia	Cross-sectional over multiple years	IFAT	Seroprevalence among exposed dogs (i.e. exposed [with signs of antibodies, but not enough to be infected] vs infected group)	132	86	Yes	Yes	Exposed kennel dogs
33205238	Tamponi C, Scarpa F, Carta S, Knoll S, Sanna D, Gai C, Pipia AP, Dessì G, Casu M, Varcasia A, Scala A.	2021	Tamponi 2021	Tamponi 2021_sub5	Italy	Sardinia	Cross-sectional over multiple years	IFAT	Seroprevalence among exposed dogs (i.e. exposed [with signs of antibodies, but not enough to be infected] vs infected group)	130	91	Yes	Yes	Exposed owned dogs
27357128	Vascellari M, Ravagnan S, Carminato A, Cazzin S, Carli E, Da Rold G, Lucchese L, Natale A, Otranto D, Capelli G.	2016	Vascellari 2016	Vascellari 2016	Italy	Provinces of north and northeast Italy (municipalities of Padua, Treviso, Verona, Venice, Milan and Bologna)	Cross-sectional over multiple years	IFAT	Seroprevalence	486	34	No	Yes
30621900	Velez R, Ballart C, Domenech E, Abras A, Fernández-Arévalo A, Gómez SA, Tebar S, Muñoz C, Cairó J, Gállego M.	2019	Velez 2019	Velez 2019	Spain	Girona province in Catalonia (North-Eastern and Pyrenean areas of Spain)	Cross-sectional over multiple years	ELISA	Seroprevalence	593 (578 in univariate)	146	Yes	Yes
28717956	Vrhovec MG, Pantchev N, Failing K, Bauer C, Travers-Martin N, Zahner H.	2017	Vrhovec 2017	Vrhovec 2017_sub1	Germany	All	Retrospective study across many vets and vet diagnositc labs	IFAT	Seroprevalence	23665	2477	Yes	No, but included in narrative synthesis	IFAT results
28717956	Vrhovec MG, Pantchev N, Failing K, Bauer C, Travers-Martin N, Zahner H.	2017	Vrhovec 2017	Vrhovec 2017_sub2	Germany	All	Retrospective study across many vets and vet diagnositc labs	IFAT	Seroprevalence	562	437	No	No, but included in narrative synthesis	Origin of dog
9950324	Zaffaroni E, Rubaudo L, Lanfranchi P, Mignone W.	1999	Zaffaroni 1999	Zaffaroni 1999	Italy	Western side of the region of Liguria	Cross-sectional	IFAT	Seroprevalence	4456	1175	Yes	Yes
41779685	Kent SC, O'Neill DG, Stevens KB, Solano-Gallego L, Brodbelt DC.	2026	Kent 2026	Kent 2026_sub1	UK	All	Case-control	IFAT/ELISA/PCR/Clinical signs	Active infection AND seroprevalence	39727	915	Yes	Yes	Variables that are not part of an interaction
41779685	Kent SC, O'Neill DG, Stevens KB, Solano-Gallego L, Brodbelt DC.	2026	Kent 2026	Kent 2026_sub2	UK	All	Case-control	IFAT/ELISA/PCR/Clinical signs	Active infection AND seroprevalence	39727	915	Yes	Yes	Age 1-3 for neuter status (interacting with age)
41779685	Kent SC, O'Neill DG, Stevens KB, Solano-Gallego L, Brodbelt DC.	2026	Kent 2026	Kent 2026_sub3	UK	All	Case-control	IFAT/ELISA/PCR/Clinical signs	Active infection AND seroprevalence	39727	915	Yes	Yes	Age 3-5 for neuter status (interacting with age)
41779685	Kent SC, O'Neill DG, Stevens KB, Solano-Gallego L, Brodbelt DC.	2026	Kent 2026	Kent 2026_sub4	UK	All	Case-control	IFAT/ELISA/PCR/Clinical signs	Active infection AND seroprevalence	39727	915	Yes	Yes	Age 5-7 for neuter status (interacting with age)
41779685	Kent SC, O'Neill DG, Stevens KB, Solano-Gallego L, Brodbelt DC.	2026	Kent 2026	Kent 2026_sub5	UK	All	Case-control	IFAT/ELISA/PCR/Clinical signs	Active infection AND seroprevalence	39727	915	Yes	Yes	Age 7-9 for neuter status (interacting with age)
41779685	Kent SC, O'Neill DG, Stevens KB, Solano-Gallego L, Brodbelt DC.	2026	Kent 2026	Kent 2026_sub6	UK	All	Case-control	IFAT/ELISA/PCR/Clinical signs	Active infection AND seroprevalence	39727	915	Yes	Yes	Age 9+ for neuter status (interacting with age)
40122138	Barbero-Moyano J, Gonzálvez M, Bravo-Barriga D, García-Bocanegra I, López-López P, Rivero-Juárez A, Ruiz-Fons F, Moreno I, Carpio AJ, Martínez R, Pérez AB, Jiménez MA, Rivero A, Risalde MÁ.	2025	Barbero-Moyano 2025	Barbero-Moyano 2025	Spain	Cordoba	Cross-sectional	IFAT	Seroprevalence	41	15	Yes	Yes, but estimates from multivariable analyses were excluded due to potentially too high bias

### Sheet: Metadata
Column	Explanation
PMID	PMID identifier in PubMed
Author	Authors of paper
Year	Year published
study_id	Short ID for the study
substudy_id	Short ID for the sub-study
Country	Country where study was conducted
Region	Region within country where study was conducted
Study_design	Study design used by the sub-study
Diagnostic_test	Diagnostic test used to identify seroprevalence or disease
Disease_type	Disease outcome studied. Includes seroprevalence/seropositivity, current/active infection (measured by PCR), and other categories
N_total	Total number of tested dogs within sub-study
N_positive	Total number of positive dogs within sub-study
Confounders	Controlled for confounders, Yes or No?
Included in meta-analysis?	Was the sub-study included in the meta-analyses? If not yes, shortly why not or why only partly
Sub-study group	For studies with several sub-studies, what grouping separates the sub-studies. Difference in diagnostic test, disease type, dog characteristics or types of risk factors?
